# Comparative single-cell transcriptomic roadmap of mammalian fetal ovarian development

**DOI:** 10.64898/2026.05.01.721341

**Authors:** Yifei Fang, Shiyao Han, Junmei Zhang, Shengcan Xie, Yue Su, IISAGE Consortium, Yulei Wei, Young Tang, Jingyue Ellie Duan

## Abstract

Early ovarian development establishes the cellular basis of female reproduction, yet its cellular composition and developmental dynamics remain poorly characterized across mammalian species. Here, we generated a cross-species single-cell transcriptomic atlas of early female gonadal development in cattle (E38-E112), human (PCW6-16), and mouse (E11.5-E18.5), integrating 107,930 cells across comparable developmental windows, spanning sex determination and early ovarian differentiation. We identified 11 shared gonadal cell types across three species, including germ cells and granulosa cells, and uncovered a previously undescribed bovine-specific cell population with steroidogenic features, suggesting species differences in ovarian somatic lineage development. Epigenetic regulators exhibited dynamic activation in germ cells and granulosa cells. Developmental trajectory analysis revealed shared and species-specific genes associated with germ cell and granulosa cell development, including conserved dynamically expressed genes such as *TFAP2C* and *ZCWPW1* in germ cells and *FOS* and *JUNB* in granulosa cells. Cross-species cell type classification using a machine learning support vector machine (SVM) model revealed transcriptionally conserved cell types, such as immune cells and germ cells, while granulosa cells showed substantial cross-species divergence, associated with extracellular matrix-related gene expression. Together, our study provides a comparative framework for understanding conserved and divergent mechanisms of early ovarian development across mammals.
