## Supplementary material for "Comparative single-cell transcriptomic roadmap of mammalian fetal ovarian development": Suppl. Table

### Sheet: Table1
		Pre-QC	After-QC
Species	Stage/Sample	Cells (Cell Ranger output)	Cells after Seurat QC	Median nCount_RNA per Cell	Median nFeatureRNA per Cell
Bos taurus	E112	10370	8727	2323	1321
Bos taurus	E92	7183	6176	4023.5	2021
Bos taurus	E83	9087	7689	3082	1724
Bos taurus	E73	6598	5659	3048	1698
Bos taurus	E46	10967	9291	8637	3472
Bos taurus	E38	8723	7156	6150	2588
Homo sapiens	PCW6	3796	3332	7513	2742.5
Homo sapiens	PCW7	4141	3640	9200	3157
Homo sapiens	PCW10	10924	8384	6250.5	2641
Homo sapiens	PCW12	10308	6507	6324	2401
Homo sapiens	PCW13	8622	5550	6662	2589
Homo sapiens	PCW16	11083	7268	3425	1586
Mus musculus	E11.5	8256	7081	9785	3101
Mus musculus	E12.5	4705	3779	11042	3276
Mus musculus	E14.5	11060	8675	6117	2258
Mus musculus	E16.5	10770	6547	9425	3086
Mus musculus	E18.5	3848	2469	6987	2516

### Sheet: Table2
Cluster	Representative markers	Annotation
0	DCN, PDGFRA, COL1A1	Mesenchymal cells
1	KITLG, AMHR2, WNT6	Granulosa cells
2	DAZL, DDX4, NANOS3	Germ cells
3	DCN, PDGFRA, COL1A1	Mesenchymal cells
4	DCN, PDGFRA, COL1A1	Mesenchymal cells
5	DAZL, DDX4	Germ cells
6	LRRN4, WT1	Mesothelial cells
7	KITLG, AMHR2, WNT6	Granulosa cells
8	KITLG, AMHR2, WNT6	Granulosa cells
9	PAX8, EPCAM	Epithelial cells
10	GYPC, ALAS2	Erythroid cells
11	CDH5, PECAM1	Endothelial cells
12	AIF1, MSR1	Immune cells
13	GALNT13, FSTL4, ITGB7	Unidentified / Bovine-specific cells
14	ACTA2, PDGFRB	Perivascular cells
15	NPHS2, CLIC5, PTPRO	Glomerular mesonephros cells
16	ELAVL4, CHL1	Neural cells
